# Phage-induced efflux down-regulation boosts antibiotic efficacy

**DOI:** 10.1101/2023.09.21.558807

**Authors:** Samuel Kraus, Urszula Łapińska, Krina Chawla, Evan Baker, Erin L Attrill, Paul O’Neill, Audrey Farbos, Aaron Jeffries, Edouard E. Galyov, Sunee Korbsrisate, Kay B. Barnes, Sarah V Harding, Krasimira Tsaneva-Atanasova, Mark A T Blaskovich, Stefano Pagliara

## Abstract

The interactions between a virus and its host vary in space and time and are affected by the presence of molecules that alter the physiology of either the host or the virus. Determining the molecular mechanisms underpinning these interactions is paramount for predicting the fate of bacterial and phage populations and for designing rational phage-antibiotic therapies. We study the interactions between stationary phase *Burkholderia thailandensis* and the phage ΦBp-AMP1. Although heterogeneous genetic resistance to phage rapidly emerges in *B. thailandensis*, the presence of phage enhances the efficacy of three major antibiotic classes, the quinolones, the beta-lactams and the tetracyclines, but antagonizes tetrahydrofolate synthesis inhibitors. We discovered that enhanced antibiotic efficacy is underpinned by reduced antibiotic efflux in the presence of phage. This new phage-antibiotic therapy allows for eradication of stationary phase bacteria, whilst requiring reduced antibiotic concentrations, which is crucial for treating infections in sites where it is difficult to achieve high antibiotic concentrations.
