## Supplementary file 4 for "Phage-induced efflux down-regulation boosts antibiotic efficacy"

### Sheet: Biological processes
ID	description	setSize	enrichmentScore	NES	pvalue	p.adjust	qvalue	rank	leading_edge	list of genes contained
GO:0009451	RNA modification	17	0.63634	1.77752	0.00541005	0.126595	0.116174	1162	tags=59%, list=24%, signal=45%	66546331/66549371/66547285/66546118/66546966/66548282/66546309/66546571/66547857/66546961
GO:0072329	monocarboxylic acid catabolic process	12	0.703135	1.74706	0.00486135	0.126395	0.11599	1050	tags=75%, list=21%, signal=59%	66548369/66547375/66550859/66550373/66550060/66546093/66545592/66550862/66546304
GO:0034470	ncRNA processing	21	0.57841	1.74297	0.00969301	0.17684	0.162282	1162	tags=52%, list=24%, signal=40%	66546331/66549371/66547285/66546118/66546966/66547901/66548282/66546205/66546571/66547857/66546961
GO:0065008	regulation of biological quality	30	0.535382	1.73915	0.00397871	0.116377	0.106797	1203	tags=50%, list=24%, signal=38%	66548619/66546267/66546807/66550959/66548426/66546271/66548621/66550371/66545943/66548428/66548431/66548430/66549359/66546448/66545692
GO:0000270	peptidoglycan metabolic process	23	0.541465	1.65187	0.0116777	0.18612	0.170799	1493	tags=57%, list=30%, signal=40%	66546267/66548426/66546271/66546789/66548428/66548431/66548430/66546448/66545692/66549654/66549819/66548391/66547364
GO:0006022	aminoglycan metabolic process	23	0.541465	1.65187	0.0116777	0.18612	0.170799	1493	tags=57%, list=30%, signal=40%	66546267/66548426/66546271/66546789/66548428/66548431/66548430/66546448/66545692/66549654/66549819/66548391/66547364
GO:0030203	glycosaminoglycan metabolic process	23	0.541465	1.65187	0.0116777	0.18612	0.170799	1493	tags=57%, list=30%, signal=40%	66546267/66548426/66546271/66546789/66548428/66548431/66548430/66546448/66545692/66549654/66549819/66548391/66547364
GO:0044282	small molecule catabolic process	46	0.466311	1.64961	0.006903	0.147436	0.135299	1050	tags=41%, list=21%, signal=33%	66545435/66550379/66548369/66547375/66550859/66547788/66550373/66547743/66548305/66546901/66548066/66550060/66546093/66545592/66550862/66546247/66549840/66548788/66546304
GO:0007154	cell communication	51	-0.419485	-1.55949	0.00822639	0.166635	0.152917	1016	tags=35%, list=21%, signal=28%	66548932/66549257/66548603/66545529/66549722/66548921/66547700/66549999/66545524/66549856/66545964/66545382/66550108/66549942/66550237/66549581/66549961/66547151
GO:0009605	response to external stimulus	20	-0.564506	-1.68724	0.0119308	0.18612	0.170799	704	tags=40%, list=14%, signal=34%	66545349/66545524/66545964/66545527/66548574/66548571/66545350/66547151
GO:0023052	signaling	46	-0.479785	-1.75437	0.0020288	0.06782	0.0622369	1016	tags=39%, list=21%, signal=31%	66548932/66549257/66548603/66545529/66549722/66548921/66547700/66549999/66545524/66549856/66545964/66545382/66550108/66549942/66550237/66549581/66549961/66547151
GO:0006996	organelle organization	17	-0.674923	-1.93558	0.00146279	0.0526603	0.0483252	541	tags=47%, list=11%, signal=42%	66548960/66548568/66545347/66548533/66545346/66548574/66545536/66545519
GO:0006935	chemotaxis	15	-0.710097	-1.93909	0.00095967	0.0408296	0.0374685	704	tags=60%, list=14%, signal=52%	66549257/66545349/66545524/66545964/66545527/66548574/66548571/66545350/66547151
GO:0042330	taxis	15	-0.710097	-1.93909	0.00095967	0.0408296	0.0374685	704	tags=60%, list=14%, signal=52%	66549257/66545349/66545524/66545964/66545527/66548574/66548571/66545350/66547151
GO:0030030	cell projection organization	10	-0.81546	-1.98713	0.000287595	0.0149549	0.0137238	541	tags=80%, list=11%, signal=71%	66548960/66548568/66545347/66548533/66545346/66548574/66545536/66545519
GO:0071973	bacterial-type flagellum-dependent cell motility	13	-0.769628	-2.00867	0.000197435	0.01155	0.0105992	704	tags=77%, list=14%, signal=66%	66545349/66548525/66548526/66548569/66548527/66548570/66548531/66548574/66548571/66545350
GO:0001539	cilium or flagellum-dependent cell motility	15	-0.749225	-2.04594	0.000161805	0.0108178	0.0099273	704	tags=73%, list=14%, signal=63%	66545349/66548525/66548526/66548569/66548527/66548570/66548531/66548574/66545520/66548571/66545350
GO:0048870	cell motility	15	-0.749225	-2.04594	0.000161805	0.0108178	0.0099273	704	tags=73%, list=14%, signal=63%	66545349/66548525/66548526/66548569/66548527/66548570/66548531/66548574/66545520/66548571/66545350
GO:0051674	localization of cell	15	-0.749225	-2.04594	0.000161805	0.0108178	0.0099273	704	tags=73%, list=14%, signal=63%	66545349/66548525/66548526/66548569/66548527/66548570/66548531/66548574/66545520/66548571/66545350
GO:0097588	archaeal or bacterial-type flagellum-dependent cell motility	15	-0.749225	-2.04594	0.000161805	0.0108178	0.0099273	704	tags=73%, list=14%, signal=63%	66545349/66548525/66548526/66548569/66548527/66548570/66548531/66548574/66545520/66548571/66545350
GO:0040011	locomotion	24	-0.737114	-2.31382	1.08e-06	0.000504452	0.000462925	704	tags=62%, list=14%, signal=54%	66545349/66545524/66548525/66545964/66548526/66548569/66548527/66545527/66548570/66548531/66548574/66545520/66548571/66545350/66547151

### Sheet: Molecular functions
ID	description	setSize	enrichmentScore	NES	pvalue	p.adjust	qvalue	rank	leading_edge	list of genes contained
GO:0003723	RNA binding	60	0.451408	1.70194	0.00236103	0.073664	0.0675999	1436	tags=38%, list=29%, signal=27%	66546331/66547285/66546966/66546270/66547340/66545619/66548282/66548356/66548305/66545644/66546309/66546205/66547646/66546641/66546798/66545608/66547857/66546961/66547338/66546971/66545636/66547010/66545623
GO:0016757	glycosyltransferase activity	33	0.510301	1.67587	0.00526408	0.126595	0.116174	981	tags=36%, list=20%, signal=29%	66547324/66546151/66545987/66548426/66546194/66546575/66546789/66545579/66546601/66546625/66549173/66546439
GO:0003735	structural constituent of ribosome	47	0.434788	1.55559	0.0140922	0.212747	0.195234	1668	tags=45%, list=34%, signal=30%	66545511/66546270/66547340/66545619/66545644/66547485/66546316/66546641/66548312/66550116/66547902/66545647/66545608/66547306/66546315/66547338/66545636/66545623/66548402/66545627/66545634
GO:0043565	sequence-specific DNA binding	40	-0.480632	-1.6943	0.00478713	0.126395	0.11599	1005	tags=50%, list=20%, signal=40%	66550389/66546248/66550494/66549193/66548603/66549233/66547397/66546696/66547086/66547906/66549071/66545438/66549586/66547887/66550078/66550869/66547518/66550473/66545386/66545333

### Sheet: Cellular components
ID	description	setSize	enrichmentScore	NES	pvalue	p.adjust	qvalue	rank	leading_edge	list of genes contained
GO:0043232	intracellular non-membrane-bounded organelle	58	0.426395	1.59723	0.00854537	0.166635	0.152917	1436	tags=38%, list=29%, signal=27%	66545511/66545435/66547339/66547901/66546270/66547340/66545619/66545644/66547485/66546316/66546641/66548312/66550116/66547902/66545647/66545608/66547306/66546315/66547338/66545417/66545636/66545623
GO:0005840	ribosome	49	0.440111	1.59083	0.00693075	0.147436	0.135299	1668	tags=45%, list=34%, signal=30%	66545511/66547901/66546270/66547340/66545619/66545644/66547485/66546316/66546641/66548312/66550116/66547902/66545647/66545608/66547306/66546315/66547338/66545636/66545623/66548402/66545627/66545634
GO:0043229	intracellular organelle	60	0.415215	1.56549	0.00982445	0.17684	0.162282	1436	tags=37%, list=29%, signal=26%	66545511/66545435/66547339/66547901/66546270/66547340/66545619/66545644/66547485/66546316/66546641/66548312/66550116/66547902/66545647/66545608/66547306/66546315/66547338/66545417/66545636/66545623
GO:0042995	cell projection	21	-0.640176	-1.94598	0.00118505	0.0462169	0.0424123	767	tags=71%, list=16%, signal=61%	66545510/66545349/66548525/66545509/66548526/66548569/66548893/66548527/66548570/66548531/66545347/66545346/66548574/66548571/66545350
GO:0009425	bacterial-type flagellum basal body	13	-0.784096	-2.04643	9.71e-05	0.0108178	0.0099273	704	tags=85%, list=14%, signal=73%	66545349/66548525/66548526/66548569/66548527/66548570/66548531/66545347/66545346/66548571/66545350
GO:0009288	bacterial-type flagellum	18	-0.754384	-2.16978	2.45e-05	0.00572539	0.00525407	767	tags=78%, list=16%, signal=66%	66545510/66545349/66548525/66545509/66548526/66548569/66548527/66548570/66548531/66545347/66545346/66548574/66548571/66545350
