## Supplementary file 7 for "Phage-induced efflux down-regulation boosts antibiotic efficacy"

Supplementary file 7_cotreatment vs phage treatment
baseMean	log2FoldChange	lfcSE	pvalue	padj	Entrez ID	Gene	Gene product
217228.68325050700	-0.028005496059751000	0.07085981625132770	0.29479365499269300	0.5615117237956050	54974299	HOQ94_gp01	terminase small subunit
1551723.3985845500	-0.05452832716913690	0.05141496778598380	0.20125446773747400	0.47353992408817300	54974258	HOQ94_gp02	terminase large subunit
66272.02539683740	0.022077279561720500	0.06854664454166310	0.3462145779985190	0.6021123095626410	54974259	HOQ94_gp03	hypothetical protein
297306.226338787	0.07865904289022190	0.05516721430026210	0.05550035358702290	0.24379502726280600	54974260	HOQ94_gp04	endolysin
274391.91792690900	-0.028470379344244900	0.04868933088037690	0.4229702267419160	0.6653233805365780	54974261	HOQ94_gp05	Rz-like spanin
110582.14302999800	0.022676268276476500	0.05062796407692440	0.648887514808189	0.7695529824033010	54974262	HOQ94_gp06	site-specific integrase
59464.07916329970	-0.34764885307964900	0.05731225513928200	8.34778466628153E-11	3.33911386651261E-09	54974263	HOQ94_gp07	hypothetical protein
62180.329095142800	0.07030581169353370	0.05421258304711530	0.0836113477186352	0.24379502726280600	54974264	HOQ94_gp08	hypothetical protein
58905.62170092120	0.02445979746270530	0.04484666984404890	0.46572636637560500	0.6653233805365780	54974267	HOQ94_gp11	hypothetical protein
59753.41756283590	-0.02205615100611840	0.04709807116680330	0.5434620490822050	0.7246160654429400	54974268	HOQ94_gp12	hypothetical protein
83159.24458896140	0.07384013846212700	0.0621252240865927	0.08770244634685040	0.24379502726280600	54974269	HOQ94_gp13	hypothetical protein
16436.628464939200	0.003651073072999380	0.050473262834353600	0.9063159372490230	0.9540167760516030	54974270	HOQ94_gp14	hypothetical protein
35169.49484687930	0.06483999606093830	0.06337397049669650	0.12350407710714100	0.30876019276785200	54974271	HOQ94_gp15	hypothetical protein
52303.84336175290	-0.026646769453302700	0.04966220640977820	0.45349856687194100	0.6653233805365780	54974272	HOQ94_gp16	hypothetical protein
60024.12760710260	-0.005775068818166990	0.04794270152094150	0.8635173113181580	0.9335322284520630	54974273	HOQ94_gp17	hypothetical protein
72977.78107819260	-0.07159977958669790	0.05288969172131840	0.06490436631560560	0.24379502726280600	54974274	HOQ94_gp18	DNA primase
98184.8918704586	-0.021426119650803900	0.046431344116582000	0.5804848793430300	0.7490127475393940	54974275	HOQ94_gp19	putative Replicative DNA helicase
7896.465010158120	-0.20383297882001000	0.06147139617224460	8.30155794210385E-05	0.001106874392280510	54974276	HOQ94_gp20	Iron(III) dicitrate outer membrane transporter precursor protein
263088.3108704700	-0.006175496623854310	0.04306761230337840	0.8014172291960990	0.9159054047955420	54974277	HOQ94_gp21	DNA polymerase
75475.5610689075	-0.04527475071802920	0.049326069322415800	0.29383653432380300	0.5615117237956050	54974278	HOQ94_gp22	hypothetical protein
94972.82550808800	0.08825831685494990	0.05383769041767470	0.028946277374085800	0.1654072992804900	54974279	HOQ94_gp23	exonuclease
28846.09285954340	0.08037511471160900	0.05518277766218540	0.049077567037324000	0.24379502726280600	54974280	HOQ94_gp24	endonuclease VII
46232.01737253010	0.03210889861896280	0.04836095737168370	0.41621459939929000	0.6653233805365780	54974281	HOQ94_gp25	DNA polymerase exonuclease subunit
9789.281704563380	-2.38591441433348E-04	0.05166983995283850	0.9577974598368650	0.9577974598368650	54974282	HOQ94_gp26	nucleoside triphosphate pyrophosphohydrolase
48930.09384397730	0.16231957755044000	0.05952598785358170	7.8010454891251E-04	0.007801045489125100	54974283	HOQ94_gp27	adenylyl-sulfate kinase
63574.73048566310	0.0646079144566929	0.0537088383245205	0.0863205810259697	0.24379502726280600	54974284	HOQ94_gp28	putative ATP-dependent DNA ligase
227771.8911055000	0.006009517667786470	0.0456591822151127	0.6229475130611290	0.7695529824033010	54974285	HOQ94_gp29	RNA polymerase
347955.63645456300	0.03160266040607920	0.04846085305585270	0.2922740982917620	0.5615117237956050	54974286	HOQ94_gp30	hypothetical protein
367181.5639083780	0.01390859529717700	0.04691123797003680	0.947685114190965	0.9577974598368650	54974287	HOQ94_gp31	hypothetical protein
308681.2984088490	0.017829061034016800	0.06639281477742810	0.5030291416768490	0.6938332988646200	54974288	HOQ94_gp32	hypothetical protein
2075213.3105610400	0.035026222046765900	0.04533622519715280	0.4625161252511670	0.6653233805365780	54974289	HOQ94_gp33	head-tail adaptor
694457.3935033920	-0.037292428845293400	0.06114482339296770	0.3105043753542660	0.5645534097350290	54974290	HOQ94_gp34	head scaffolding protein
4893658.116994490	0.0687303880189518	0.057858010854428200	0.0914231352235521	0.24379502726280600	54974291	HOQ94_gp35	major head protein
361991.1392880150	0.01294101621629110	0.04299282705718380	0.8380357201053350	0.9311508001170390	54974292	HOQ94_gp36	tail protein
1469333.5984137200	-0.015560029888093900	0.04619478572092870	0.6541200350428060	0.7695529824033010	54974293	HOQ94_gp37	tail tubular protein B
529675.3330221370	-0.1289977209080730	0.06623786905434980	0.00795711876119112	0.06365695008952900	54974294	HOQ94_gp38	internal virion protein
887938.1822210290	-0.10168865498295500	0.052218609825853400	0.01299764574800820	0.08665097165338790	54974295	HOQ94_gp39	internal virion protein
1111605.959405290	-0.06551524281120380	0.05156465567912500	0.08974961602916110	0.24379502726280600	54974296	HOQ94_gp40	endolysin
1691067.312662130	-0.040015657527326600	0.048698737443275100	0.27126634790275900	0.5615117237956050	54974297	HOQ94_gp41	tail fiber protein
520118.8187822490	-0.20529900169618800	0.06285107054447050	3.92265590885606E-05	7.84531181771212E-04	54974298	HOQ94_gp42	tail fiber assembly protein
